# ANGPTL3 regulates the peroxisomal translocation of SmarcAL1 in response to cell growth states

**DOI:** 10.1101/2024.06.03.597253

**Authors:** Taylor Hanta Nagai, Taiji Mizoguchi, Yanyan Wang, Amy Deik, Kevin Bullock, Clary B. Clish, Yu-Xin Xu

## Abstract

Angiopoietin-like 3 (ANGPTL3) is a key regulator of lipoprotein metabolism, known for its potent inhibition on intravascular lipoprotein and endothelial lipase activities. Recent studies have shed light on the cellular functions of ANGPTL3. However, the precise mechanism underlying its regulation of cellular lipid metabolism remains elusive. We recently reported that ANGPTL3 interacts with the chromatin regulator SMARCAL1, which plays a pivotal role in maintaining cellular lipid homeostasis. Here, through a combination of in vitro and in vivo functional analyses, we provide evidence that ANGPTL3 indeed influences cellular lipid metabolism. Increased expression of Angptl3 prompted the formation of lipid droplets (LDs) in response to slow growth conditions. Notably, under the conditions, Angptl3 accumulated within cytoplasmic peroxisomes, where it interacts with SmarcAL1, which translocated from nucleus as observed previously. This translocation induced changes in gene expression favoring triglyceride (TG) accumulation. Indeed, *ANGPTL3* gene knockout (KO) in human cells increased the expression of key lipid genes, which could be linked to elevated nuclear localization of SMARCAL1, whereas the expression of these genes decreased in *SMARCAL1* KO cells. Consistent with these findings, the injection of Angptl3 protein to mice led to hepatic fat accumulation derived from circulating blood, a phenotype likely indicative of its long-term effect on blood TG, linked to SmarcAL1 activities. Thus, our results suggest that the Angptl3-SmarcAL1 pathway may confer the capacity for TG storage in cells in response to varying growth states, which may have broad implications for this pathway in regulating energy storage and trafficking.
