## Supplemental Table 1 for "ANGPTL3 regulates the peroxisomal translocation of SmarcAL1 in response to cell growth states"

### Sheet: Fig. 1D_Plasmalogens
	10% FBS			2% FBS
Metabolites	Replicate 1	Replicate 2	Replicate 3	Replicate 1	Replicate 2	Replicate 3
C34:2 PC plasmalogen	0.81	0.45	0.5	0.4	0.39	0.41
C34:4 PC plasmalogen	0.32	0.27	0.27	0.56	0.55	0.58
C34:1 PC plasmalogen-A	0.29	0.3	0.29	0.73	0.72	0.65
C36:1 PE plasmalogen	0.24	0.28	0.31	0.78	0.69	0.71
C34:3 PC plasmalogen	0.31	0.32	0.32	0.79	0.74	0.8
C36:1 PC plasmalogen	0.42	0.43	0.4	1.01	0.92	0.84
C36:3 PC plasmalogen	0.41	0.45	0.47	0.84	0.82	0.87
C36:5 PC plasmalogen-B	0.56	0.52	0.52	0.98	0.8	0.95
C36:2 PE plasmalogen	0.58	0.6	0.57	1.29	1.24	1.15
C36:4 PE plasmalogen	0.41	0.61	0.6	1.25	1.38	1.2
C36:2 PC plasmalogen	0.58	0.65	0.64	1.43	1.29	1.22
C34:2 PE plasmalogen	0.59	0.67	0.69	1.33	1.35	1.22
C38:7 PC plasmalogen	0.53	0.75	0.83	1.39	1.21	1.22
C36:5 PC plasmalogen-A	0.63	0.8	0.8	1.19	1.06	1.28
C36:4 PC plasmalogen	0.56	0.84	0.85	1.07	1.22	1.31
C38:5 PE plasmalogen	0.82	0.88	0.85	1.5	1.54	1.32
C34:5 PC plasmalogen	0.84	0.9	0.92	1.19	1.05	1.37
C38:6 PC plasmalogen	1.08	1.07	1.12	1.41	1.32	1.45
C40:7 PE plasmalogen	1.13	1.18	1.2	1.48	1.58	1.54
C38:7 PE plasmalogen	0.85	1.11	1.08	1.94	1.78	1.87
C38:6 PE plasmalogen	0.9	1.13	1.14	2.06	2.03	2.13
C36:5 PE plasmalogen	0.73	0.95	0.93	3.46	3.66	3.65

### Sheet: sFig. 2A_TG metabolites
	10% FBS			2% FBS
Metabolites	Replicate 1	Replicate 2	Replicate 3	Replicate 1	Replicate 2	Replicate 3
TG 56:1	0.33	0.41	0.39	1.01	0.91	0.68
TG 48:0	0.36	0.34	0.69	0.6	0.59	0.46
TG 54:1	0.46	0.48	0.5	0.96	0.91	0.69
TG 52:1	0.49	0.49	0.49	0.83	0.78	0.6
TG 50:1	0.56	0.53	0.57	0.76	0.77	0.58
TG 48:1	0.59	0.56	0.63	0.67	0.71	0.55
TG 56:2	0.62	0.67	0.64	0.86	0.88	0.74
TG 51:1	0.69	0.73	0.7	1.42	1.04	1.04
TG 54:2	0.76	0.78	0.78	0.8	0.85	0.66
TG 50:3	0.82	0.75	0.75	0.4	0.4	0.39
TG 48:2	0.95	0.9	0.92	0.5	0.55	0.43
TG 56:3	1	1.09	1.01	0.63	0.72	0.56
TG 54:3	1.15	1.22	1.16	0.54	0.58	0.5
TG 52:3	1.23	1.2	1.19	0.45	0.52	0.45
TG 51:2	1.31	1.41	1.27	0.96	0.93	0.77
TG 55:3	1.48	1.47	1.42	0.84	0.83	0.78
TG 56:4	1.55	1.55	1.49	0.54	0.63	0.53
TG 49:2	1.56	1.46	1.85	0.83	0.73	0.65
TG 54:4	1.67	1.64	1.67	0.47	0.56	0.47
TG 52:4	1.88	1.66	1.84	0.41	0.51	0.46
TG 53:3	1.9	1.88	1.86	0.56	0.66	0.67
TG 58:7	1.91	1.73	1.81	0.62	0.65	1.19
TG 48:3	1.91	1.79	1.83	0.33	0.36	0.32
TG 58:6	1.95	2.04	1.85	1.19	0.5	3.04
TG 46:2	2	1.14	1.88	0.42	0.44	0.37
TG 56:5	2.17	1.99	1.94	0.39	0.47	0.44
TG 56:7	2.3	2.1	2.24	0.68	0.64	0.45
TG 56:6	2.44	2.21	2.31	1.09	0.92	1.04
TG 58:8	2.51	2.26	2.19	0.4	0.28	0.38
TG 51:3	2.64	2.9	2.26	0.45	0.41	0.56
TG 56:8	3.21	3	2.84	0.14	0.24	0.36

### Sheet: sFig. 2B_MG&DG
	10% FBS			2% FBS
Metabolites	Replicate 1	Replicate 2	Replicate 3	Replicate 1	Replicate 2	Replicate 3
DG 30:0	0.938128	0.749548	0.722716	1.0332	1.20789	1.51188
DG 32:0	0.2124	0.267883	0.451359	0.250097	0.240667	0.280227
DG 32:1	0.542047	0.56994	0.556664	0.317344	0.2372	0.302087
DG 34:0	0.269571	0.380756	1.31781	0.230559	0.189967	0.274461
DG 34:1	0.495156	0.534473	0.550838	0.385984	0.356824	0.417721
DG 34:2	0.560756	0.659718	0.632372	0.374994	0.375755	0.498334
DG 36:0	0.673575	0.750648	2.33208	0.329895	0.25546	0.384568
DG 36:1	0.309136	0.362685	0.34761	0.519225	0.43096	0.531358
DG 36:2	0.55362	0.589579	0.603576	0.525596	0.45682	0.609281
MG 18:0	0.917275	1.14689	3.87122	2.0411	0.822351	0.706322

### Sheet: sFig. 2C_Fatty acids
	10% FBS			2% FBS
Metabolites	Replicate 1	Replicate 2	Replicate 3	Replicate 1	Replicate 2	Replicate 3
3-methyladipate	0.829541	0.312727	0.398097	0.329244	0.26643	0.348639
azelate	0.901734	0.46758	0.460316	0.443999	0.345281	0.433742
sebacate	1.00069	0.494645	0.514674	0.37652	0.371556	0.410893
16:0 PC(O)	1.05971	0.534886	1.2364	0.548703	0.605034	0.495057
nervonic acid	1.55617	0.599522	1.48413	0.782643	0.723226	0.695834
eicosenoate	1.11864	0.841971	1.52333	1.42957	1.41658	1.33441
3-hydroxyoctanoate	1.59526	0.843568	0.909483	0.542249	0.49944	0.490505
2-hydroxyoctanoate	1.37406	1.04018	1.00889	0.739629	0.705782	0.676921
heptadecanoate	1.37095	1.14302	1.28485	0.984151	0.942797	0.926812
levulinate	1.31132	1.173	1.2749	0.994566	0.983222	0.929393
13-HODE	1.34621	1.18204	1.1432	0.854611	0.883983	0.85532
tetradecanedioate	1.46035	1.22962	1.26738	0.858315	0.865249	0.871762
arachidonate	1.79513	1.28015	1.77096	1.39844	1.35153	1.29819
palmitate	1.39396	1.29148	1.4812	1.01657	1.01821	1.02446
9-cis-retinoic acid	1.34278	1.30859	1.18282	0.984326	0.936715	0.872983
palmitoleate	1.38376	1.30896	1.32992	0.944042	0.96518	0.950909
linoleate	1.4866	1.31173	1.37458	0.964775	0.972628	0.876167
11-methyl laurate	1.43139	1.33578	1.34801	0.948877	0.735965	0.862902
2-hydroxyoleate	1.43098	1.3517	1.31623	0.91949	0.922022	1.0048
oleate	1.33234	1.3535	1.58427	1.07612	1.07703	1.0247
myristoleate	1.58462	1.37546	1.34288	1.11844	1.02985	0.989273
docosahexaenoate	2.99847	1.4294	2.93937	1.3221	1.21607	1.06119
stearate	1.38109	1.44639	1.54252	0.960959	1.06005	1.05408
eicosapentaenoate	2.66522	1.53415	2.29396	1.3106	1.36873	1.34715
docosapentaenoate	3.30113	1.83086	2.96814	1.64245	1.48922	1.46116
adrenate	1.6938	2.20496	1.64465	1.31462	1.0898	1.09837

### Sheet: sFig. 2D_CE&cholesterol
	10% FBS			2% FBS
Metabolites	Replicate 1	Replicate 2	Replicate 3	Replicate 1	Replicate 2	Replicate 3
7-Dehydro-desmosterol	0.52	0.69	0.67	0.3	0.26	0.32
CE 16:1	1.37	1.36	1.38	0.9	0.82	0.87
CE 18:3	1.62	1.46	1.49	0.91	0.83	0.87
CE 18:2	1.48	1.37	1.4	0.95	0.95	0.95
CE 14:0	1.39	1.37	1.42	1.02	0.96	1.01
CE 18:1	1.23	1.31	1.24	1.09	1.03	1.06
CE 20:5	1.72	1.42	1.53	1.11	1.03	1.24
CE 20:3	1.43	1.45	1.47	1.21	1.07	1.35
CE 20:4	1.46	1.29	1.46	1.25	1.15	1.35
CE 18:0	1.29	1.46	1.51	1.3	1.18	1.21
CE 16:0	1.3	1.25	1.31	1.33	1.22	1.16
Cholesterol	0.87	1.09	1.06	1.38	1.28	1.3
Campesterol	0.7	1.25	1	1.57	1.33	1.53
CE 22:6	1.73	1.61	1.68	1.75	1.47	1.95

### Sheet: sFfig. 2E_Phospholipids_1
	10% FBS			2% FBS
Metabolites	Replicate 1	Replicate 2	Replicate 3	Replicate 1	Replicate 2	Replicate 3
LPC 16:1	0.75	0.87	0.96	0.45	0.45	0.43
LPC P-18:0 or LPC O-18:1	0.63	0.75	0.83	0.46	0.41	0.43
Cer 18:1;O2/24:1	0.57	0.77	0.81	0.57	0.63	0.54
LPC 14:0	0.87	1	1.1	0.68	0.6	0.58
LPC 18:2	0.68	0.81	0.83	0.61	0.62	0.59
LPC 18:1	0.77	0.89	1	0.66	0.63	0.62
LPC 20:2	0.9	1.03	1.11	0.69	0.67	0.63
LPC 20:4	0.78	0.89	0.95	0.65	0.62	0.63
PC 40:10	0.13	0.37	0.42	1.1	0.87	0.64
PC 34:2;O	0.39	0.39	0.36	0.78	0.68	0.65
PC 32:0	0.5	0.56	0.55	0.88	0.83	0.73
LPE 20:1	0.76	0.9	0.97	0.76	0.76	0.78
PC 30:0	0.45	0.5	0.52	0.96	0.9	0.79
Cer 18:1;O2/24:0	0.42	0.54	0.6	0.89	0.87	0.8
PC 30:1	0.51	0.61	0.56	0.95	0.81	0.81
PC 32:2	0.59	0.66	0.64	0.89	0.87	0.82
PC 34:0	0.4	0.43	0.43	0.99	0.93	0.83
LPC 22:6	0.77	0.88	0.83	0.85	0.89	0.88
PC 34:2	0.62	0.67	0.68	0.98	1.01	0.95
PC 34:3	0.68	0.77	0.77	1	1.03	0.99
PC 32:1	0.51	0.57	0.57	1.09	1.08	1.03
PC 36:2	0.69	0.69	0.7	1.03	1.06	1.07
PC 34:1	0.72	0.72	0.72	1.1	1.1	1.09
PC 36:4;O	0.48	0.54	0.55	1.22	1.09	1.09
LPC 20:1	1.39	1.59	1.66	1.27	1.23	1.12
PC 36:0	0.38	0.4	0.43	1.47	1.27	1.13
PC 36:3	0.77	0.76	0.82	1.14	1.17	1.13
PC 34:4	1.26	1.4	1.39	1.33	1.21	1.15
PC 36:1	0.58	0.58	0.58	1.28	1.26	1.16
PC 38:4	1.04	1.06	1.07	1.16	1.15	1.16
PC 38:2	0.66	0.67	0.7	1.36	1.36	1.3
LPE 16:0	1.25	1.27	1.27	1.72	1.55	1.33
PC 38:3	0.72	0.77	0.77	1.34	1.42	1.34
LPE 18:0	1.05	1.17	1.18	1.77	1.64	1.38
LPC 24:0	0.42	0.53	0.48	1.95	1.67	1.46
PC 40:9	0.8	0.84	0.85	1.36	1.23	1.57
PC 36:4	1.32	1.41	1.44	1.79	1.74	1.61
PC 40:6	0.79	0.82	0.81	1.6	1.49	1.61
PC 38:6	0.79	0.86	0.9	1.87	1.76	1.79

### Sheet: sFfig. 2F_Phospholipids_2
	10% FBS			2% FBS
Metabolites	Replicate 1	Replicate 2	Replicate 3	Replicate 1	Replicate 2	Replicate 3
PE 32:0	0.76	0.83	0.86	1.34	1.06	1.04
PE 32:1	0.5	0.81	0.84	1.16	1.19	1.11
PE 34:0	0.73	0.8	0.8	1.17	1.1	0.98
PE 34:2	0.53	0.71	0.69	0.87	0.87	0.89
PE 36:0	0.75	0.72	0.76	1.3	1.15	1.18
PE 36:1	0.72	0.93	0.91	1.52	1.54	1.34
PE 36:2	0.78	0.88	0.88	1.02	1.03	1.08
PE 36:3	0.45	0.63	0.65	1.11	1.09	1.08
PE 36:4	0.65	0.79	0.8	1.08	0.99	0.99
PE 38:2	0.76	0.83	0.84	1.44	1.4	1.4
PE 38:4	0.7	0.76	0.81	1.05	0.99	1.02
PE 38:5	0.55	0.79	0.77	0.94	0.88	0.9
PE 38:6	0.61	0.89	0.97	1.2	1.13	1.09
PE 40:6	0.51	0.62	0.71	1.49	1.4	1.43
PE 40:6	0.57	0.71	0.7	1.2	1.15	1.25
PI 32:1	0.14	0.46	0.46	1.13	0.84	0.64
PI 34:1	0.31	0.63	0.71	1.54	1.25	0.97
PI 34:2	0.23	0.43	0.48	1.25	1.04	0.83
PI 36:2	0.31	0.55	0.66	1.16	1.18	0.95
PI 36:4	0.37	0.72	0.83	3.36	2.51	1.76
PI 38:4	0.56	0.71	0.77	1.88	1.74	1.49
PS 34:0	0.58	0.67	0.84	0.9	0.94	0.78
PS 38:4	0.45	0.64	0.64	1.86	1.51	1.04
PS 40:6	0.49	0.7	0.71	1.92	1.65	1.22
SM 18:1;O2/16:0	0.59	0.71	0.76	1.29	1.31	1.1
SM 18:1;O2/16:1	0.59	0.8	0.81	1.84	1.68	1.44
SM 18:1;O2/18:0	0.62	0.75	0.79	1.37	1.33	1.08
SM 18:1;O2/18:1	0.62	0.82	0.85	1.95	1.8	1.79
SM 18:1;O2/20:0	1.39	1.58	1.55	1.5	1.63	1.35
SM 18:1;O2/22:0	1.04	1.06	1.09	1.49	1.5	1.31
SM 18:1;O2/22:1	1.46	1.57	1.62	1.63	1.71	1.43
SM 18:1;O2/24:0	0.62	0.68	0.69	1.43	1.4	1.21
SM 18:1;O2/24:1	0.8	0.84	0.8	1.04	1.01	0.88
Sphingosine	0.82	0.8	0.79	1.04	1	0.98

### Sheet: sFfig. 2G_Phospholipids_3
	10% FBS			2% FBS
Metabolites	Replicate 1	Replicate 2	Replicate 3	Replicate 1	Replicate 2	Replicate 3
Cer 18:1;O2/24:1	0.57	0.77	0.81	0.57	0.63	0.54
LPC 18:2	0.68	0.81	0.83	0.61	0.62	0.59
LPC 20:1	1.39	1.59	1.66	1.27	1.23	1.12
LPC 22:6	0.77	0.88	0.83	0.85	0.89	0.88
LPC P-18:0 or LPC O-18:1	0.63	0.75	0.83	0.46	0.41	0.43
PC 32:2	0.59	0.66	0.64	0.89	0.87	0.82
PC 34:2;O	0.39	0.39	0.36	0.78	0.68	0.65
PC 34:4	1.26	1.4	1.39	1.33	1.21	1.15
PC 36:2	0.69	0.69	0.7	1.03	1.06	1.07
PC 36:3	0.77	0.76	0.82	1.14	1.17	1.13
PC 36:4	1.32	1.41	1.44	1.79	1.74	1.61
PC 38:2	0.66	0.67	0.7	1.36	1.36	1.3
PC 38:3	0.72	0.77	0.77	1.34	1.42	1.34
PC 38:4	1.04	1.06	1.07	1.16	1.15	1.16
PC 38:6	0.79	0.86	0.9	1.87	1.76	1.79
PC 40:6	0.79	0.82	0.81	1.6	1.49	1.61
PC 40:9	0.8	0.84	0.85	1.36	1.23	1.57
PE 34:2	0.53	0.71	0.69	0.87	0.87	0.89
PE 36:3	0.45	0.63	0.65	1.11	1.09	1.08
PE 38:2	0.76	0.83	0.84	1.44	1.4	1.4
PE 38:5	0.55	0.79	0.77	0.94	0.88	0.9
PE 40:6	0.51	0.62	0.71	1.49	1.4	1.43
PE 40:6	0.57	0.71	0.7	1.2	1.15	1.25
PI 36:4	0.37	0.72	0.83	3.36	2.51	1.76
SM 18:1;O2/16:1	0.59	0.8	0.81	1.84	1.68	1.44
SM 18:1;O2/18:1	0.62	0.82	0.85	1.95	1.8	1.79
SM 18:1;O2/20:0	1.39	1.58	1.55	1.5	1.63	1.35
SM 18:1;O2/22:1	1.46	1.57	1.62	1.63	1.71	1.43
