## Supplemental Table 2 for "ANGPTL3 regulates the peroxisomal translocation of SmarcAL1 in response to cell growth states"

### Sheet: Fig. 1F_TG and etc
	Dox (-)			Dox (+) 24h			Dox (+) 48h
Metabolites	Replicate 1	Replicate 2	Replicate 3	Replicate 1	Replicate 2	Replicate 3	Replicate 1	Replicate 2	Replicate 3
7-Dehydrodesmosterol	1.1133	0.926222	0.96048	2.09653	2.07422	1.89804	0.634221	0.623374	0.572
C42:0 TAG	1.09464	1.03071	0.874654	1.95577	1.93377	1.91296	1.94956	1.95554	2.00921
C43:0 TAG	1.06815	0.972878	0.958967	1.68927	1.58622	1.6312	1.29709	1.41784	1.23027
C43:1 TAG	0.741586	1.14272	1.1157	1.35878	1.12169	0.970692	2.28119	2.05266	1.77451
C43:2 TAG	1.55673	0.761611	0.681656	2.62588	2.29943	2.2825	2.51655	2.81786	2.34192
C44:0 TAG	1.09948	1.01759	0.882925	1.96896	1.96862	1.8935	1.62148	1.70236	1.59789
C44:1 TAG	1.09307	1.01698	0.889953	1.9385	1.93348	1.80144	2.08998	2.1406	1.99593
C44:2 TAG	1.03975	1.2726	0.687652	1.63587	1.82118	1.28619	3.23396	3.80326	3.14654
C45:0 TAG	1.06981	0.997721	0.932466	1.70101	1.7553	1.62691	1.25403	1.29407	1.21001
C45:1 TAG	1.03832	0.98615	0.975534	1.67505	1.59721	1.54966	1.46199	1.42952	1.42274
C45:2 TAG	0.947279	0.951573	1.10115	0.785984	1.45882	1.02141	1.12612	1.27651	0.963161
C46:0 TAG	1.10062	0.968025	0.93135	1.94027	1.95839	1.7483	1.1977	1.22574	1.21149
C46:1 TAG	1.10728	0.991671	0.901053	1.92232	1.94534	1.79625	1.76539	1.86549	1.72514
C46:2 TAG	1.10411	0.952845	0.943041	1.81161	1.85149	1.7598	1.90678	1.86726	1.80581
C46:3 TAG	1.2493	1.07167	0.679025	2.36894	1.3098	1.24652	3.01736	3.48807	3.16384
C47:0 TAG	1.09497	0.983431	0.921598	1.81833	1.78763	1.65409	0.985845	0.998028	0.936226
C47:1 TAG	1.06522	0.999361	0.935419	1.75649	1.83271	1.58743	1.43605	1.41162	1.38112
C47:2 TAG	1.03194	1.0069	0.961161	1.65607	1.71282	1.58625	1.31362	1.37056	1.25215
C48:0 TAG	1.06314	1.0313	0.905558	1.90338	1.92723	1.75129	1.1633	1.15182	1.08651
C48:1 TAG	1.09847	0.973809	0.92772	1.96065	1.95059	1.87218	1.4081	1.42521	1.33915
C48:2 TAG	1.06932	0.997258	0.933422	1.86426	1.8976	1.71963	1.85743	1.86738	1.76214
C48:3 TAG	1.03204	1.02308	0.944886	1.6671	1.76433	1.5431	1.64615	1.62585	1.63691
C48:4 TAG	1.21864	0.910709	0.870646	1.55018	1.82964	1.77734	1.88551	1.83094	1.80315
C49:0 TAG	1.12047	0.984284	0.895242	1.75568	1.59409	1.55967	0.709884	0.70325	0.666392
C49:1 TAG	1.0725	0.985869	0.941629	1.76255	1.78346	1.72099	1.2467	1.33249	1.20835
C49:2 TAG	1.06464	0.966618	0.968737	1.72414	1.74103	1.55171	1.22782	1.24652	1.17312
C49:3 TAG	0.991483	1.05642	0.952093	1.58157	1.55297	1.25145	1.3775	1.43595	1.28568
C50:0 TAG	1.11886	1.01254	0.868598	1.78569	1.68804	1.6969	1.1015	1.12695	1.12559
C50:1 TAG	1.06277	1.01594	0.921293	1.8555	1.84395	1.77878	1.09321	1.09905	1.07808
C50:2 TAG	1.08235	0.98977	0.927882	1.90627	1.87378	1.76943	1.6126	1.58658	1.51224
C50:3 TAG	1.07198	0.98415	0.943867	1.78709	1.81609	1.59427	1.58057	1.59169	1.52273
C50:4 TAG	1.07037	0.99087	0.938759	1.72706	1.77598	1.65839	1.39819	1.41889	1.3222
C50:5 TAG	1.05072	1.01101	0.938268	1.78626	1.73145	1.69275	2.14667	1.98292	2.01165
C50:6 TAG	1.38958	0.833009	0.777413	1.53653	1.52913	0.970473	2.02944	2.17425	1.89534
C51:0 TAG	1.08127	1.01185	0.90688	1.68243	1.60961	1.47144	0.811523	0.802554	0.780098
C51:1 TAG	1.09466	1.00465	0.90068	1.84502	1.78691	1.71718	1.23302	1.1835	1.12511
C51:2 TAG	1.03601	1.02395	0.940044	1.70371	1.84748	1.55002	1.43183	1.37889	1.25641
C51:3 TAG	1.10223	0.97128	0.926486	1.63003	1.66364	1.55635	1.20424	1.2515	1.17601
C52:0 TAG	1.14033	1.05446	0.805205	1.75095	1.54001	1.50998	1.07315	1.12414	1.08802
C52:1 TAG	1.07758	1.00394	0.918483	1.82173	1.89623	1.70583	1.36928	1.3354	1.25681
C52:2 TAG	1.10602	0.988377	0.905608	1.87571	1.73293	1.68618	1.27818	1.23133	1.18335
C52:3 TAG	1.08363	1.00183	0.914537	1.73486	1.77247	1.66852	1.51597	1.58359	1.44422
C52:4 TAG	1.06919	1.0113	0.919509	1.76829	1.80213	1.64488	1.11856	1.1365	1.07244
C52:5 TAG	1.08746	0.994007	0.918533	1.79584	1.79942	1.62786	1.33604	1.32556	1.29742
C52:6 TAG	1.09978	1.00065	0.899561	1.93745	1.92716	1.75308	1.43661	1.48332	1.45002
C52:7 TAG	0.560101	1.8445	0.595401	3.89773	2.71942	2.66615	5.05292	2.20994	3.90253
C53:2 TAG	1.08325	0.999414	0.917337	1.76519	1.73818	1.65691	1.42554	1.46108	1.40174
C53:3 TAG	1.09036	1.01396	0.895677	1.55092	1.59349	1.51997	1.11928	1.09859	1.10523
C54:1 TAG	1.13502	1.0139	0.851083	1.79302	1.77731	1.64721	1.45262	1.45954	1.37754
C54:2 TAG	1.12016	0.993493	0.88635	1.87449	1.85505	1.7489	1.47416	1.49704	1.42597
C54:3 TAG	1.24102	0.931002	0.827978	1.68128	1.65031	1.55138	1.52093	1.47848	1.41597
C54:4 TAG	1.09615	1.01523	0.888621	1.68752	1.69877	1.60247	0.998293	0.948827	0.949746
C54:5 TAG	1.07502	1.00819	0.916794	1.78876	1.78562	1.66797	1.07043	1.08386	1.03849
C54:6 TAG	1.04464	1.04232	0.913036	1.8384	1.81404	1.69586	1.08543	1.04975	1.02211
C54:7 TAG	0.988513	1.09039	0.921096	1.60132	1.81862	1.57352	1.33128	1.44582	1.29508
C55:2 TAG	1.09028	1.02659	0.883134	1.67478	1.71574	1.47937	1.63992	1.69054	1.44598
C55:3 TAG	1.12749	1.06362	0.808883	1.61534	2.05514	1.68159	1.58934	1.60745	1.4142
C56:1 TAG	1.10037	1.04002	0.859616	1.94585	1.92748	1.70236	1.49852	1.5371	1.44774
C56:10 TAG	2.77146	0.0758885	0.152656	2.02657	4.81713	3.09261	3.84612	6.69701	4.13935
C56:2 TAG	1.07038	1.0006	0.929026	1.83979	1.85388	1.81046	1.23861	1.27732	1.18893
C56:3 TAG	1.05197	1.05895	0.889073	1.84866	1.9324	1.7227	1.45601	1.47916	1.35456
C56:4 TAG	1.04063	1.00654	0.952828	1.82011	1.86023	1.67111	1.12547	1.11365	1.0737
C56:5 TAG	1.04508	0.996841	0.958079	1.8548	1.81408	1.71544	1.16975	1.11294	1.14454
C56:6 TAG	1.02276	1.02609	0.951151	1.78083	1.82915	1.69948	1.06685	1.09976	1.01645
C56:7 TAG	1.10332	0.98899	0.907693	1.90528	1.89962	1.69029	1.09713	1.11333	1.04581
C56:8 TAG	1.07758	0.982534	0.939887	1.87584	1.97432	1.68286	1.28254	1.28417	1.24956
C58:10 TAG	1.06477	0.923763	1.01146	2.01674	1.52944	1.32874	1.15373	1.18307	1.00702
C58:11 TAG	1.94109	1.05891	0	1.76264	0.561333	1.80803	1.32572	2.60953	3.12865
C58:6 TAG	1.09814	1.02416	0.877698	1.7962	1.83273	1.66795	1.14884	1.1189	1.03064
C58:7 TAG	1.07959	0.975217	0.945193	1.80616	1.62645	1.35777	0.777078	0.804781	0.83513
C58:8 TAG	1.12296	0.990969	0.886074	1.82454	1.67568	1.63086	1.05972	1.13645	1.06369
C58:9 TAG	1.03544	1.19954	0.765027	1.79646	1.86175	1.42861	0.855857	1.02012	0.839185
campesterol	1.23211	0.881784	0.88611	1.83753	1.86757	1.64523	1.12004	1.17387	1.24759
cholesterol	1.14791	0.959129	0.892957	1.83254	1.83971	1.63013	1.10028	1.15852	1.11014

### Sheet: Fig. 1G_Fatty acids
	Dox (-)			Dox (+) 24h			Dox (+) 48h
Metabolites	Replicate 1	Replicate 2	Replicate 3	Replicate 1	Replicate 2	Replicate 3	Replicate 1	Replicate 2	Replicate 3
13-HODE	1.11	0.89	1	1.95	1.78	1.92	0.82	0.77	0.82
levulinate	0.96	0.96	1.08	1.92	2.24	2.17	0.65	0.81	1.02
caprate	0.97	1.03	1	1.97	1.94	1.92	0.85	0.91	0.84
dodecanoate	1.04	0.95	1.01	1.92	2.14	2.24	1.16	0.91	1.24
myristoleate	1.2	0.98	0.83	2.4	2.42	2.05	1.09	0.91	1.06
myristate	1.04	1	0.95	1.9	1.81	1.85	0.79	0.78	0.78
pentadecanoate	1.07	1.03	0.89	1.8	1.86	1.98	0.79	0.74	0.76
hydroxymyristate	1.01	1.04	0.95	1.77	1.91	1.97	0.79	0.81	0.83
palmitoleate	1.13	1.01	0.86	1.87	1.64	1.71	0.88	0.83	0.78
palmitate	1	0.99	1.01	1.89	1.87	1.88	0.81	0.81	0.76
tetradecanedioate	0.97	1.03	1	1.97	2.02	1.89	0.81	0.84	0.83
10-heptadecenoate	1.13	0.98	0.89	1.76	1.66	1.84	0.8	0.7	0.73
heptadecanoate	1.01	0.95	1.04	1.75	1.76	1.91	0.82	0.8	0.74
2-hydroxyhexadecanoate	0.99	1.02	0.99	1.74	1.75	2.15	0.64	0.74	0.75
linoleate	1.06	0.99	0.95	1.81	1.78	1.78	0.81	0.78	0.77
oleate	1.02	1.01	0.97	1.88	1.84	1.82	0.85	0.86	0.79
stearate	0.98	0.96	1.06	1.96	1.87	1.77	0.77	0.83	0.87
hexadecanedioate	0.99	1	1	2.02	1.9	1.94	0.83	0.81	0.84
10-nonadecenoate	1.1	0.98	0.92	1.82	1.72	1.7	0.98	0.83	0.76
nonadecanoate	1.09	0.98	0.92	1.77	1.62	1.67	0.61	0.78	0.82
eicosapentaenoate	1.13	0.98	0.89	2.15	2.31	2.64	1.06	1	1.26
arachidonate	1.13	0.95	0.92	1.97	1.94	2.11	0.9	0.82	0.91
eicosatrienoate	1.2	0.96	0.84	1.84	1.63	1.88	0.9	0.77	0.82
eicosadienoate	1.1	0.99	0.91	1.74	1.75	1.77	1.14	1.07	0.96
eicosenoate	1.07	0.99	0.93	1.86	1.54	1.38	0.89	0.75	0.76
arachidate	1.03	1.03	0.95	1.92	1.92	1.74	0.78	0.77	0.84
docosahexaenoate	1.2	0.98	0.82	1.99	1.9	2.04	1.23	1.1	1.18
docosapentaenoate	1.25	0.96	0.78	1.75	1.57	1.75	1.07	0.91	0.91
adrenate	1.15	0.92	0.92	1.66	1.57	1.6	0.79	0.76	0.7
13-docosenoate	0.94	1.07	0.99	1.74	1.85	1.59	0.76	0.56	0.63
eicosanedioate	1.01	1.08	0.91	1.74	1.93	1.87	0.8	0.82	0.79
16:0 PC(O)	1.04	0.99	0.97	1.94	2.05	1.98	0.99	0.83	0.83
palmitoylethanolamide	0.91	1.06	1.03	2.13	2.6	2.29	1.03	0.9	1.05
nervonic acid	0.91	1.07	1.01	1.56	1.89	1.6	0.62	0.54	0.57
9-cis-retinoic acid	1.06	0.98	0.96	1.72	1.76	1.8	0.79	0.72	1
fructose/glucose/galactose	0.79	0.95	1.26	0	2.97	2.55	0.71	0.9	0.93

### Sheet: sFig. 3B_MG&DG
	Dox (-)			Dox (+) 24h			Dox (+) 48h
Metabolites	Replicate 1	Replicate 2	Replicate 3	Replicate 1	Replicate 2	Replicate 3	Replicate 1	Replicate 2	Replicate 3
C18:0 MG	1	1	1	1.83	1.81	1.82	0.82	0.79	0.78
C30:0 DG	1	0.95	1.05	1.65	1.64	1.71	0.52	0.5	0.52
C32:0 DG	1.01	1	0.99	1.57	1.56	1.56	0.54	0.54	0.52
C32:1 DG	0.93	1	1.07	1.71	1.73	1.81	0.54	0.53	0.52
C32:2 DG	0.83	0.98	1.19	1.51	1.71	1.77	0.5	0.29	0.43
C34:0 DG	1.07	1.05	0.88	1.38	1.35	1.44	0.68	0.66	0.66
C34:1 DG	1.01	0.99	1	1.79	1.72	1.69	0.77	0.76	0.76
C34:2 DG	0.98	0.97	1.06	1.7	1.71	1.76	0.62	0.62	0.57
C36:0 DG	1.1	1.02	0.88	1.42	1.38	1.4	0.69	0.66	0.7
C36:1 DG	1.05	1.04	0.91	1.61	1.58	1.61	0.99	0.97	0.96
C36:2 DG	1.07	0.98	0.95	1.82	1.8	1.75	0.97	1.03	0.95
C36:3 DG	1.03	0.95	1.02	1.55	1.59	1.47	0.5	0.48	0.43
C36:4 DG	0.98	0.95	1.06	1.94	1.89	1.82	0.26	0.28	0.25
C38:4 DG	1.04	0.98	0.98	1.77	1.79	1.9	0.76	0.72	0.73
C38:5 DG	0.87	1.01	1.12	1.58	1.61	1.65	0	0.04	0.15

### Sheet: sFig. 3C_CE
	Dox (-)			Dox (+) 24h			Dox (+) 48h
Metabolites	Replicate 1	Replicate 2	Replicate 3	Replicate 1	Replicate 2	Replicate 3	Replicate 1	Replicate 2	Replicate 3
C14:0 CE	1.09275	0.976282	0.93097	2.21332	2.28568	2.05695	1.75389	1.83092	1.65288
C16:0 CE	1.08433	1.00671	0.908953	2.02483	2.09301	1.92399	1.2752	1.32351	1.2164
C16:1 CE	1.10029	0.978193	0.921518	2.13674	2.27346	1.98949	1.67363	1.81679	1.61377
C18:0 CE	1.12127	1.00292	0.87581	2.08934	2.13514	1.95783	1.66169	1.69911	1.55722
C18:1 CE	1.09529	0.989663	0.915047	2.09424	2.03033	1.91167	1.45027	1.47673	1.35776
C18:2 CE	1.12063	0.975116	0.904254	2.036	2.08258	1.86519	1.39166	1.45648	1.3339
C18:3 CE	1.12502	0.981445	0.893534	2.10229	2.17988	1.78558	1.54632	1.62435	1.48159
C20:3 CE	1.04862	1.01725	0.934135	1.90453	2.0686	1.73482	1.4409	1.50363	1.32179
C20:4 CE	1.0835	0.973632	0.942863	2.04789	2.06465	1.82315	1.02606	1.05428	0.958435
C20:5 CE	1.08803	0.982079	0.929888	1.93206	2.1304	1.79782	1.26177	1.40825	1.21649
C22:4 CE	1.00389	1.00009	0.99602	2.01056	1.96714	1.77415	0.841717	0.789469	0.775285
C22:5 CE	1.0863	0.959684	0.954014	2.06401	2.12869	1.8317	1.32906	1.36637	1.24683
C22:6 CE	1.10753	0.989455	0.903012	2.22125	2.32023	1.90376	1.5366	1.58533	1.53489

### Sheet: sFig. 3D_Plasmalogens
	Dox (-)			Dox (+) 24h			Dox (+) 48h
Metabolites	Replicate 1	Replicate 2	Replicate 3	Replicate 1	Replicate 2	Replicate 3	Replicate 1	Replicate 2	Replicate 3
C34:1 PC plasmalogen-A	1.1	1.01	0.89	1.84	1.85	1.72	1.5	1.55	1.43
C34:1 PC plasmalogen-B	1.13	0.99	0.88	1.86	2.02	1.78	1.26	1.45	1.34
C34:2 PC plasmalogen	1.09	1.01	0.9	2.02	2	1.83	1.38	1.42	1.32
C34:2 PE plasmalogen	1.08	1.02	0.9	2.02	2.03	1.92	1.63	1.69	1.57
C34:3 PC plasmalogen	1.07	0.99	0.95	1.89	2.06	1.93	1.13	1.3	1.17
C34:3 PE plasmalogen	1.05	1.02	0.93	1.98	2.18	1.95	1.8	2.04	1.88
C34:4 PC plasmalogen	1.03	0.99	0.99	1.94	2.06	1.96	1.28	1.32	1.3
C34:5 PC plasmalogen	1.03	0.98	0.99	1.89	1.89	1.7	1.15	1.04	1.11
C36:1 PC plasmalogen	1.11	1	0.89	1.8	1.88	1.75	1.8	1.94	1.78
C36:1 PE plasmalogen	1.11	1	0.89	1.84	1.81	1.67	1.05	1.11	1.02
C36:1 PS plasmalogen	1.11	0.99	0.9	1.83	1.99	1.85	1.37	1.4	1.39
C36:2 PC plasmalogen	1.08	1.01	0.9	1.83	1.87	1.7	1.53	1.68	1.52
C36:2 PE plasmalogen	1.08	1	0.91	1.95	1.98	1.94	1.52	1.64	1.49
C36:2 PS plasmalogen	1.16	0.98	0.86	1.28	2.18	1.23	1.69	1.4	1.31
C36:3 PC plasmalogen	1.14	0.99	0.87	1.81	1.74	1.69	1.33	1.44	1.4
C36:3 PE plasmalogen	1.06	1.03	0.91	1.94	1.94	1.82	1.58	1.73	1.58
C36:4 PC plasmalogen	1.05	1.02	0.93	1.85	1.86	1.82	1.08	1.09	1.07
C36:4 PE plasmalogen	1.07	1.02	0.91	1.9	2	1.9	1.49	1.52	1.4
C36:5 PC plasmalogen-A	1.04	0.97	0.99	1.61	1.59	1.44	1.03	1.03	0.94
C36:5 PC plasmalogen-B	1.02	0.99	0.99	1.76	1.87	1.82	0.78	0.83	0.84
C36:5 PE plasmalogen	1.02	1	0.98	1.84	1.93	1.84	0.89	0.94	0.93
C38:3 PE plasmalogen	1.07	1	0.93	1.75	1.79	1.64	1.1	1.22	1.07
C38:4 PC plasmalogen	1.08	1	0.92	1.74	1.75	1.6	0.99	1.06	1
C38:5 PE plasmalogen	1.06	1.02	0.92	1.91	1.93	1.82	0.97	1.04	1
C38:6 PE plasmalogen	1.05	1	0.95	1.9	1.98	1.89	0.97	1.02	0.97
C38:7 PC plasmalogen	0.97	0.97	1.06	1.6	1.73	1.58	0.73	0.53	0.75
C38:7 PE plasmalogen	1.05	0.98	0.97	2.05	2.13	1.78	1	1.13	1.05
C40:7 PC plasmalogen	1.06	1	0.94	1.74	1.77	1.73	0.85	0.88	0.89
C40:7 PE plasmalogen	1.07	1	0.93	1.89	1.84	1.68	1.01	1.05	0.98
C42:11 PE plasmalogen	1.17	0.86	0.97	1.89	1.95	2.26	1.01	1.13	0.82

### Sheet: sFig. 3E_Phospholipids etc
	Dox (-)			Dox (+) 24h			Dox (+) 48h
Metabolites	Replicate 1	Replicate 2	Replicate 3	Replicate 1	Replicate 2	Replicate 3	Replicate 1	Replicate 2	Replicate 3
C16:0 Ceramide (d18:1)	1.0658	0.976521	0.957674	2.17925	1.96784	2.12199	1.146	1.14869	1.12555
C22:0 Ceramide (d18:1)	1.13393	1.03264	0.833426	1.97627	1.79821	1.96506	1.77975	1.8373	1.68558
C24:0 Ceramide (d18:1)	1.099	1.00697	0.894029	1.77267	1.84956	1.7431	1.4964	1.54458	1.47694
C24:1 Ceramide (d18:1)	1.05808	0.996251	0.945666	2.25346	2.07748	2.00291	1.91999	2.00889	1.87096
linoleoylethanolamide	1.1078	0.977808	0.91439	1.99029	2.07373	1.73338	1.0133	1.17332	1.01624
C14:0 LPC	1.1611	0.974763	0.864136	2.28923	2.25953	1.97315	1.06957	1.17132	1.01302
C16:0 LPC	1.22176	0.969648	0.808592	2.13141	2.11877	1.78933	0.925963	1.00868	0.892731
C16:0 LPE	1.23114	0.982337	0.786519	2.47285	2.48916	1.96641	1.04611	1.12066	1.00592
C16:1 LPC	1.14675	0.9706	0.882654	2.27522	2.29765	1.85304	1.4665	1.54229	1.42034
C18:0 LPC	1.19033	0.997665	0.812001	1.73982	1.67839	1.54419	0.785306	0.826773	0.764592
C18:0 LPE	1.20415	0.986138	0.809707	2.13057	2.12562	1.86366	0.89232	0.96149	0.907424
C18:1 LPC	1.19887	0.953353	0.847779	2.12087	2.09111	1.8922	1.15555	1.38994	1.05645
C18:1 LPE	1.22192	0.959026	0.819058	2.63294	2.5447	2.18849	1.33733	1.43714	1.31784
C18:2 LPC	1.10131	1.08263	0.816064	2.10248	2.0101	1.3759	1.84376	1.91009	1.81309
C18:3 LPC	1.2254	0.968155	0.806449	2.11118	2.09965	1.77389	0.912876	0.994212	0.86965
C20:0 LPE	1.224	0.961065	0.814934	1.8303	1.82893	1.61134	0.823388	0.860664	0.765376
C20:4 LPC	1.13799	0.985307	0.876708	2.28075	2.21141	1.96083	1.96773	1.94968	1.89317
C20:4 LPE	1.10875	0.906976	0.984275	1.79316	2.1781	1.86859	1.57436	1.58947	1.44811
C22:6 LPE	1.01132	0.868164	1.12052	2.16578	2.44792	2.48549	1.61239	1.80653	1.80795
N-Oleoylethanolamine	1.03055	1.05042	0.919034	1.74152	1.90328	1.67125	1.34499	1.39518	1.15681
palmithoylethanolamide	1.0506	1.04949	0.899912	1.78542	2.00621	1.82732	1.02748	1.18509	0.985262
C30:0 PC	1.14117	0.984669	0.874157	1.89545	1.86185	1.70051	1.07334	1.09432	1.06812
C30:1 PC	1.11883	0.983265	0.897902	2.10839	2.15871	1.95924	1.56517	1.62637	1.54095
C32:0 PC	1.1176	0.999976	0.882429	1.69415	1.68355	1.57084	0.806943	0.810049	0.813396
C32:1 PC	1.0621	0.983617	0.954287	1.93938	1.90776	1.8113	1.15764	1.16541	1.17115
C32:2 PC	1.1331	0.950189	0.91671	2.04821	2.11134	1.80863	1.5976	1.6853	1.52973
C34:0 PC	1.13519	1.00778	0.857031	1.61715	1.52068	1.42142	0.696356	0.703374	0.685052
C34:1 PC	1.04076	0.99225	0.966986	1.84453	1.91938	1.84421	0.937711	0.984113	0.987067
C34:2 PC	1.05262	0.988579	0.958805	1.8658	1.83874	1.75388	1.24833	1.2549	1.17642
C34:3 PC	1.08923	0.957487	0.953284	1.78621	1.82267	1.59749	1.17932	1.2016	1.14473
C34:4 PC	1.0993	0.935253	0.965442	1.86901	1.93036	1.67243	1.0945	1.09494	1.01883
C36:0 PC	1.14608	0.993527	0.860392	1.637	1.62613	1.50373	0.948571	0.983171	0.932341
C36:1 PC	1.10173	1.0168	0.881475	1.80048	1.78805	1.679	1.04162	1.09287	1.05491
C36:2 PC	1.04283	1.00647	0.950703	1.86382	1.94974	1.79959	1.148	1.14206	1.12955
C36:3 PC	1.08671	0.977866	0.935424	1.77609	1.88431	1.62215	1.05021	1.05341	1.05233
C36:4 PC-B	1.03129	0.978365	0.990343	1.81777	1.68864	1.64291	0.783659	0.75239	0.723802
C38:2 PC	1.1091	0.996089	0.894809	1.89734	2.00256	1.72753	1.41158	1.4937	1.39561
C38:3 PC	1.09559	1.02973	0.874681	1.78953	1.77498	1.6781	0.936934	0.984075	0.871496
C38:4 PC	1.04597	0.996269	0.95776	1.7955	1.76828	1.7192	0.801673	0.742317	0.788032
C38:6 PC	1.04087	0.967365	0.991765	1.83416	1.83034	1.65178	0.844651	0.833166	0.858289
C40:10 PC	1.03658	0.982573	0.980847	2.04622	1.9671	1.76869	1.33328	1.3951	1.23501
C40:6 PC	1.04259	0.99116	0.966246	1.8211	1.81827	1.63239	0.847488	0.781723	0.839007
C40:9 PC	0.999493	0.958404	1.0421	1.82978	1.7856	1.78405	0.615843	0.597563	0.638476
C32:0 PE	1.15647	0.975935	0.867599	1.85361	1.84313	1.6519	1.0826	1.13929	1.0997
C32:1 PE	1.04772	0.984531	0.96775	2.02997	1.97549	1.91997	1.46631	1.54163	1.45377
C34:0 PE	1.07658	0.976443	0.946974	1.70868	1.69115	1.55213	0.822626	0.8705	0.833116
C34:2 PE	1.04809	0.996517	0.955398	2.04336	1.94294	1.87873	1.50565	1.55895	1.39327
C36:0 PE	1.07373	1.01725	0.909018	1.67606	1.75746	1.64859	0.810141	0.861747	0.811725
C36:1 PE	1.05398	1.01393	0.932089	2.04728	2.07572	1.90797	1.26632	1.3399	1.26336
C36:2 PE	1.03106	1.00525	0.963685	1.93071	1.99149	1.87078	1.2031	1.21672	1.16445
C36:3 PE	1.04988	1.00105	0.949068	1.99336	2.05155	1.86339	1.14346	1.22143	1.11793
C36:4 PE	1.0428	0.985594	0.971603	2.01027	1.84389	1.797	0.9859	1.00407	0.88107
C38:2 PE	1.06556	0.972923	0.961519	1.87117	1.92914	1.74707	1.04428	1.09305	1.03734
C38:4 PE	1.04761	1.00097	0.95142	1.90695	1.97731	1.9071	0.926439	0.901744	0.882963
C38:5 PE	1.05289	1.00895	0.93816	1.97728	1.98939	1.86985	0.964566	0.992591	0.930806
C38:6 PE	1.05401	0.986952	0.959034	2.04978	2.0185	1.82911	0.946082	0.976663	0.954397
C40:6 PE	1.03496	1.01066	0.95438	2.06366	2.04005	1.93039	0.91389	0.892031	0.912958
C32:1 PI	1.04861	0.96248	0.98891	1.94861	1.97902	1.90972	1.00216	1.04118	1.02491
C34:0 PI	0.959107	0.984398	1.0565	1.75068	1.83476	1.85995	0.429257	0.450865	0.546266
C34:1 PI	0.992932	1.01957	0.987497	1.90931	1.89752	1.83271	0.77496	0.730598	0.741175
C36:2 PI	1.00781	0.968743	1.02344	1.87317	1.86124	1.85662	0.714426	0.690441	0.736536
C36:4 PI	0.915147	0.973667	1.11119	1.51386	1.58573	1.6819	0.855562	0.414023	0.854225
C38:4 PI	0.928681	0.92853	1.14279	1.63416	1.65435	1.64593	0.926125	0.522452	0.728465
C34:1 PS	1.10898	0.837661	1.05336	1.57027	1.67284	1.70367	0.896667	0.734726	0.994514
C36:1 PS	0.923235	1.00835	1.06842	1.57291	1.72621	1.52569	0.816218	0.493683	0.808582
C36:2 PS	1.02714	0.915204	1.05766	1.5274	1.62893	1.386	1.0459	0.745646	1.03976
C38:4 PS	1.06765	0.97054	0.961812	1.75015	1.86398	1.84606	0.770905	0.478124	0.928649
C38:6 PS	1.06974	0.960279	0.969977	1.98655	2.00613	1.81661	1.03467	1.06644	0.978802
C40:6 PS	1.01166	0.995636	0.992701	1.91237	1.88544	1.86699	0.769939	0.683436	0.732362
C14:0 SM	1.12895	0.97527	0.89578	1.71447	1.69276	1.50623	1.1842	1.26876	1.11962
C16:0 SM	1.09446	1.00093	0.90461	1.72769	1.77232	1.6011	0.922593	0.973997	0.93754
C16:1 SM	1.11888	0.995834	0.885288	1.69038	1.78864	1.54195	1.14642	1.15702	1.11253
C18:0 SM	1.10376	0.968746	0.927494	1.73319	1.71473	1.55403	0.778993	0.812043	0.777176
C18:1 SM	1.08346	0.959748	0.95679	1.58921	1.49411	1.35995	0.755155	0.852487	0.768184
C20:0 SM	1.08948	0.993886	0.916634	1.59978	1.60352	1.33584	0.692046	0.749118	0.681498
C22:0 SM	1.12518	1.00583	0.868993	1.60787	1.63934	1.49206	0.942562	1.0069	0.908785
C22:1 SM	1.12211	0.991778	0.886113	1.46818	1.53674	1.25914	0.600066	0.679885	0.622418
C24:0 SM	1.13213	0.960357	0.907511	1.67535	1.63297	1.53207	1.17331	1.2253	1.16804
C24:1 SM	1.11246	1.02461	0.862933	1.64923	1.63174	1.42092	0.807073	0.885155	0.813784
sphingosine	1.11128	0.983564	0.905153	2.07928	2.14448	1.92142	0.837123	0.948106	0.868657
