## Supplemental Table 3 for "ANGPTL3 regulates the peroxisomal translocation of SmarcAL1 in response to cell growth states"

### Sheet: Sheet1
Primary antibodies	Cat #	Suppliers/Manufacturers
Goat anti-Human IgG (Fc specific) antibody	I2136	Sigma-Aldrich
Goat anti-Human IgG (Fc specific)-FITC antibody	F9512	Sigma-Aldrich
Goat anti-Human IgG (Fc specific)-peroxidase antibody	A0170	Sigma-Aldrich
Mouse monoclonal SmarcAL1 antibody	sc-376377	Santa Cruz Biotechnology
Rabbit polyclonal anti-SmarcAL1 antibody	NBP2-20414	Novus Biologicals
Rabbit polyclonal anti-SmarcAL1 antibody	ABE1836	EMD Millipore
Rabbit polyclonal SmarcAL1 antibody (H-124)	sc-292681	Santa Cruz Biotechnology
Goat polyclonal SmarcAL1 antibody (G-20)	sc-54518	Santa Cruz Biotechnology
Rabbit polyclonal SmarcAL1 antibody	A301-616A	BETHYL Laboratories
Rabbit polyclonal anti-SmarcAL1 antibody	ab115611	abcam
Rabbit polyclonal SmarcAL1 antibody	NBP2-20414	Novus Biologicals
Rabbit monoclonal Angptl3 (EPR7319) antibody	ab126718	abcam
Mouse monoclonal Angptl3 (G-5) antibody	sc-365887	Santa Cruz Biotechnology
Rabbit polyclonal anti-ANGPTL3 antibody	ab154009	abcam
Rabbit polyclonal anti-PMP70 antibody	PA1-650	Thermo Fisher Scientific
Mouse monoclonal anti-PMP70 antibody	SAB4200181	Sigma
Rabbit monoclonal ATP5A [EPR13030(B)] antibody	ab176569	abcam
Mouse monoclonal RPA1 (4C4) antibody	MA517166	Thermo Fisher Scientific
Mouse monoclonal b-actin antibody (C4) (HRP conjugated)	sc-47778	Santa Cruz Biotechnology
Rabbit monoclonal GAPDH (14C10) (HRP conjugate) antibody	#3683	Cell Signaling Technology
Goat polyclonal anti-ApoB antibody	AB742	Millipore
Mouse monoclonal ApoB (C1.4) antibody	sc-13538	Santa Cruz Biotechnology
Secondary antibodies	Cat #	Suppliers/Manufacturers
Goat anti-mouse IgG (whole molecule) - peroxidase antibody	A4416	Sigma-Aldrich
Goat anti-mouse IgM (m-chain specific) - peroxidase antibody	A8786	Sigma-Aldrich
Goat anti-rat IgG (whole molecule) - peroxidase antibody	A9037	Sigma-Aldrich
Goat anti-rabbit IgG (H+L) cross-adsorbed secondary antibody, alexa fluor 488	A11008	Fisher Scientific
Goat anti-mouse IgG (H+L) cross-adsorbed secondary antibody, alexa fluor 546	A11003	Fisher Scientific
Donkey anti-rabbit IgG (H+L) highly cross-adsorbed secondary antibody, alexa fluor 488	A21206	Fisher Scientific
Donkey anti-rabbit IgG (H+L) highly cross-adsorbed secondary antibody, alexa fluor 555	A31572	Fisher Scientific
Donkey anti-mouse IgG (H+L) highly cross-adsorbed secondary antibody, alexa fluor 488	A21202	Fisher Scientific
Novex goat anti-rabbit IgG (H+L) secondary antibody, alexa fluor 488 conjugate	A11008	Life Technologies
Goat anti-mouse IgG (H+L) highly cross-adsorbed secondary antibody, alexa fluor 568	A11031	Fisher Scientific
Donkey anti-goat IgG (H+L) cross-adsorbed secondary antibody, alexa fluor 633	A21082	Fisher Scientific
Goat anti-mouse IgG H+L secondary antibody, alexa fluor 488	ab150113	abcam
Goat anti-mouse IgG (H+L) secondary antibody, alexa fluor 568	A11031	Life Technologies Corporation
Donkey anti-goat IgG (H+L) secondary antibody, alexa fluor 633	A21082	Life Technologies Corporation
Lipid reagents and assay kits	Cat #	Suppliers/Manufacturers
Glycerol standard	G7793	Sigma-Aldrich
Cholesterol standard	1012-030	Fisher Scientific
Human LDL	BT-903	Thermo Fisher Scientific Chemicals
Human Dil-VLDL	J65568-AMH	VWR International
Human Dil-LDL	J65330-AMH	Fisher Scientific
Human plasma Dil-LDL	L3482	Life technologies
Human plasma Dil-VLDL (BT-922)	J65568	Alfa Aesar
Human plasma Dil-LDL (BT-904)	J65330	Alfa Aesar
BODIPY 558/568 c12 lipid probes	D-3835	Thermo Fisher Scientific
Triglyceride colorimetric assay kit	10010303	Cayman Chemical Company
Cholesterol fluorometric assay Kit	10007640	Cayman Chemical Company
Free fatty acid fluorometric assay Kit	700310	Cayman Chemical Company
Free fatty acid quantification assay kit (colorimetric/fluorometric)	ab65341	abcam
Human ApoB ELISAPRO kit	3715-1HP-2	MABTECH
Mouse Angptl3 ELISA kit	EMANGPTL3	Thermo Scientific
Cell culture media and serum	Cat #	Suppliers/Manufacturers
Dulbecco's Modified Eagle Medium (DMEM)	11995	Thermo Fisher Scientific
Opti-MEM™ I Reduced Serum Medium	31985070	Thermo Fisher Scientific
Primary hepatocyte thawing and plating supplements	CM3000	Life Technologies
Primary hepatocyte maintenance supplements	CM4000	Life Technologies
William's E Medium, no phenol red	A1217601	Life Technologies
Hank’s Balanced Salt Solution	88284	Thermo Fisher Scientific
FBS (heat inactivated)	12306C	SAFC
Low IgG FBS	100120	GEMINI Bio-product
Super low igG FBS	SH30898.03	VWR International
Absolute low IgG FBS	100-120	Fisher Scientific
Mouse diets	Cat #	Suppliers/Manufacturers
Mouse high fat diet	TD.06414	ENVIGO
Rodent diet with 45 kcal% fat	D12451	Fisher Scientific
Western blotting assay reagents and buffers	Cat #	Suppliers/Manufacturers
Protran membrane	10439194	Westnet
Amersham Enhanced chemiluminescence (ECL) detection	RPN2209	Genesee Scientific
Membrane nitrocellulose (0.45 mM)	1620115	Bio-Rad Laboratories
Nonfat dry milk	M-0841	Fisher Scientific
Tris-glycine SDS running buffer (10X)	BP-150	Boston Bioproducts
Tris Buffered Saline (TBS) (10X)	BM-301	Boston Bioproducts
Transfer buffer 10X	BP-190	Boston Bioproducts
Mini-PROTEAN TGX SDS-PAGE	4561095	Bio-Rad Laboratories
Immunofluorescence reagents	Cat #	Suppliers/Manufacturers
Mounting media	P36931	Vector Laboratories
GG-18-collagen coverslips	GG-18-Collagen	neuvitro.com
Polylysine cover glass	GG18PLL	Fisher Scientific
Chemical, biological reagents, buffers and devices	Cat #	Suppliers/Manufacturers
DMSO	D8418	Sigma-Aldrich
Isoflurane	10019-360-40	Baxter Healthcare
IGPAL-CA-630	I8896	Sigma-Aldrich
Methanol optima LC/MS grade	A456-4	Fisher Scientific
Isopropanol, HPLC grade	BP26324	Fisher Scientific
Heparin sodium salt	H3393	Sigma
Doxycycline hyclate	D9891	Sigma-Aldrich
Geneticin selective antibiotic (G418)	10131-035	Life Technologies
Purimycin dihydrochloride	A11138-03	Life Technologies
Zeocin	ant-zn-05	InvivoGen
Micrococcal nuclease	88216	Thermo Scientific
Novex mouse IgG1 isotype control	26100	Life Technologies
Normal Goat Serum	31872	Thermo Fisher Scientific
Mouse IgG1 Isotype control	02-6100	Thermo Fisher Scientific
Pierce normal human serum	31876	Thermo Fisher Scientific
TAE (50X)	BM-250	Westnet
PBS (10X)	BM-220	Boston Bioproducts
Paraformaldehyde solution 4% in PBS	sc-281692	Santa Cruz Biotechnology
Collagenase, Type I, Clostridium histolyticum - J62406-03	AAJ62406-03	V W R INTERNATIONAL
Glycine buffer 0.2M (pH 3.0)	BB-95-2	Fisher Scientific
Corning Falcon® 40 pm Cell Strainer, Blue, Sterile, Individually Packaged, 50/Case	352340	WESTNET INC
Molecular biology reagents and kits	Cat #	Suppliers/Manufacturers
Endozero plasmid maxi prep	D4205	Fisher Scientific
Lipofectamine 2000 Reagent	11668-027	Invitrogen
RNeasy plus mini kit	74134	Qiagen
Platinum Taq DNA polymerase, high fidelity	11304-011	Life Technologies
T7 endonuclease	M0302L	New England BioLabs
Protein purification and assay reagents	Cat #	Suppliers/Manufacturers
Immobilized rProtein A	IPA-400HC	RepliGen
Imperial protein stain	26615	Thermo Fisher Scientific
Pierce™ BCA Protein Assay Kit	23227	Thermo Fisher Scientific
Complete EDTA-free protease inhibitor	11873580001	Roche Diagnostics
Services	Cat #	Suppliers/Manufacturers
Mouse tissue processing and sections in Histology Core Facility Beth Israel Deaconess Medical Center	Service	Histology Core, Beth Israel Deaconess Medical Center
Mouse tissue immunohistochemistry (IHC) and confocal imaging Services	Service	Confocal Imaging Core, Beth Israel Deaconess Medical Center
